# Excessive zinc reduces histone acetylation in mouse cardiomyocytes by downregulating acetyltransferases

**DOI:** 10.1101/2025.03.09.642293

**Authors:** Shu Xu, Yuzhuang Hu, Chao Tang, Weize Xu

## Abstract

Zinc plays a critical role in cellular functions, but its excess may lead to detrimental effects, including cardiac abnormalities. The impact of zinc overload on cardiomyocytes is investigated in this study. For the first time, we report the regulatory relationship between zinc and histone acetylation. Excessive zinc downregulates the transcription of *Bmp4* in HL-1 cell line and primary cardiomyocytes. This downregulation is linked to reduced histone acetylation (H3K9ac), mediated by the suppression of histone acetyltransferases (HATs), rather than changes in histone deacetylases (HDACs). When zinc is introduced directly into the nucleus, *Bmp4* expression is upregulated, suggesting that the reduction of histone acetylation by zinc is in an indirect way. This study underscores the importance of zinc homeostasis in maintaining cardiac health and provides insights into the molecular basis of zinc-induced cardiac dysfunction.
