## supplemental table 1 for "Excessive zinc reduces histone acetylation in mouse cardiomyocytes by downregulating acetyltransferases"

### Sheet: Sheet1
	real-time PCR primer(mouse)				real-time PCR primer(human)
Gata4 f	GCCTCTATCACAAGATGAACGGC			Gata4 f	GCGGTGCTTCCAGCAACTCCA
Gata4 r	TACAGGCTCACCCTCGGCATTA			Gata4 r	GACATCGCACTGACTGAGAACG
Mef2c f	GTGGTTTCCGTAGCAACTCCTAC			Mef2c f	TCCACCAGGCAGCAAGAATACG
Mef2c r	GGCAGTGTTGAAGCCAGACAGA			Mef2c r	GGAGTTGCTACGGAAACCACTG
Tbx5 f	GCTTTTATCGCTGTGACTTCGTAC			Tbx5 f	ACAACCACCTGGACCCATTTGG
Tbx5 r	GTAACTCCAGGTCATCACTGCC			Tbx5 r	GGAAAGACGTGAGTGCAGAACG
Nkx2-5 f	TGCTCTCCTGCTTTCCCAGCC			Nkx2-5 f	AAGTGTGCGTCTGCCTTTCCCG
Nkx2-5 r	CTTTGTCCAGCTCCACTGCCTT			Nkx2-5 r	TTGTCCGCCTCTGTCTTCTCCA
Isl1 f	GTAGAGGTGCAAAGTTACCAGCC			Isl1 f	GCAGAGTGACATAGATCAGCCTG
Isl1 r	TTAGAGCCTGGTCCTCCTTCTG			Isl1 r	GCCTCAATAGGACTGGCTACCA
Hand1 f	CAAAAAGACGGATGGTGGTCGC			Hand1 f	CAAGGATGCACAGTCTGGCGAT
Hand1 r	TGCGCCCTTTAATCCTCTTCTCG			Hand1 r	GCAGGAGGAAAACCTTCGTGCT
Hand2 f	ATCGCCTACCTCATGGATCTGC			Hand2 f	GGCAGAGATCAAGAAGACCGAC
Hand2 r	CTGCTCACTGTGCTTTTCAAGATC			Hand2 r	CGGCCTTTGGTTTTCTTGTCGTT
Tbx1 f	CGAGATGATCGTCACCAAGGCA			Tbx1 f	CGCAGTGGATGAAGCAAATCGTG
Tbx1 r	GTCATCTACGGGCACAAAGTCC			Tbx1 r	TTTGCGTGGGTCCACATAGACC
Actin-β f	CATTGCTGACAGGATGCAGAAGG			Bmp4 f	CTGGTCTTGAGTATCCTGAGCG
Actin-β r	TGCTGGAAGGTGGACAGTGAGG			Bmp4 r	TCACCTCGTTCTCAGGGATGCT
Bmp4 f	GCCGAGCCAACACTGTGAGGA			Foxa2 f	GGAACACCACTACGCCTTCAAC
Bmp4 r	GATGCTGCTGAGGTTGAAGAGG			Foxa2 r	AGTGCATCACCTGTTCGTAGGC
Foxa2 f	CGAGCACCATTACGCCTTCAAC			Wnt2b f	TGGATGCCAAGGAGAAGAGGCT
Foxa2 r	AGTGCATGACCTGTTCGTAGGC			Wnt2b r	GTACAGGAACCACTCACGCCAT
Wnt2b f	CCATTACGGTGTTCGCTTTGCC			Wnt3a f	ATGAACCGCCACAACAACGAGG
Wnt2b r	CAGCTTCAGGAATCTCCGAACAG			Wnt3a r	GTCCTTGAGGAAGTCACCGATG
Wnt3a f	AACTGCACCACCGTCAGCAACA			Notch1 f	GGTGAACTGCTCTGAGGAGATC
Wnt3a r	AGCGTGTCACTGCGAAAGCTAC			Notch1 r	GGATTGCAGTCGTCCACGTTGA
Notch1 f	GCTGCCTCTTTGATGGCTTCGA			Actin-β f	CACCATTGGCAATGAGCGGTTC
Notch1 r	CACATTCGGCACTGTTACAGCC			Actin-β r	AGGTCTTTGCGGATGTCCACGT
Hdac1 f	TGAAGCCTCACCGAATCCGCAT
Hdac1 r	TGGTCATCTCCTCAGCATTGGC
Hdac2 f	GTTTTGTCAGCTCTCCACGGGT
Hdac2 r	CTTGGCATGATGTAGTCCTCCAG
Hdac3 f	AACCTCATCGCCTGGCATTGAC
Hdac3 r	GTAGTCCTCAGAATGGAAGCGG
Hdac4 f	AGCAGGAGCTGCTCTTCAGACA
Hdac4 r	ACAGAGGTCTGTGGCTGCCAAA
Hdac5 f	ACCAGCAGTTCCTGGAGAAGCA
Hdac5 r	TCCGTCAGCTCCTCTTCTGTCT
Hdac6 f	TCGCTGTCTCATCCTACCTGCT
hdac6 r	GTCAAAGTTGGCACCTTCACGG
Hdac7 f	CGCCTCAAACTGGATAACGGGA
Hdac7 r	GCATTGGAGGAATGCAGCTCGT
Hdac8 f	GTCAGCCAAGAAGGTGATGAGG
Hdac8 r	ACACTTCCCGTCAATCAGGCAC
Hdac9 f	CTTGAAGGTGCGGTCCAGGTTA
Hdac9 r	GCTGCTACTGACCGAGGATTCT
Hdac10 f	GGCTGGATTTGACTCTGCTATCG
Hdac10 r	CCTCCAACACAGCACAAATCCG
Hdac11 f	AAGGCATCTCCAGAGCCACCAT
Hdac11 r	CAGGGTAGATGTGGCGGTTGTA
Kat2a f	CACGGAAATCGTCTTCTGTGCC
Kat2a r	CGTACTCGTCAGCATAGGTGAG
Kat2b f	CCTCTTCACCTGCGTCCACAAA
Kat2b r	TCTCCAAGGAGCCTTCAACCAC
Kat6a f	CGGTCAAACTCGCCACCAATTC
Kat6a r	CTAACACCTCCGTGGTCTCAGA
Kat7 f	AGGAAAAGGTGGCTGAACTCAGG
Kat7 r	GTCAGGTTTTCCAAGAGAGGCTC
Kat14 f	CCATCAACTCCATGTGCCAGGA
Kat14 r	CAGGAACCATGAAGCCAAAGGC
